# OEF18 is a membrane-anchored organellar Ca²⁺ sensor linking calcium signaling to jasmonate-mediated defense and stress acclimation

**DOI:** 10.64898/2026.08.13.744648

**Authors:** Simon Stael, Przemyslaw Kmiecik, Bernhard Wurzinger, Shuning Qi, Dominic Kuang, Elena Sanchez Martin-Fontecha, Roman Bayer, Barbara Pfister, Michael Reichelt, Ingo Ebensberger, Inge De Clercq, Axel Mithöfer, Markus Teige

## Abstract

Changes in intracellular calcium ion (Ca²⁺) concentrations generate characteristic signatures that are decoded by specialized Ca²⁺-binding proteins (CaBP). Although substantial progress has been made in understanding cytosolic calcium signaling pathways, calcium signaling within organelles, particularly chloroplasts, remains poorly understood, partly because only a few EF-hand CaBP have been identified in organelles. Here, we describe a novel EF-hand protein of 18 kDa, that was found to be associated with the chloroplast envelope and peroxisomal membrane and was therefore named OEF18 (ORGANELLAR EF-HAND PROTEIN OF 18 kDa). OEF18 has a very unusual structure, containing an N-terminal myristoylation site, followed by one EF-hand in the N-terminus facing to the cytosol, and a transmembrane domain in the C-terminus. OEF18 membrane-targeting was found to be mediated by ANKYRIN REPEAT-CONTAINING PROTEIN 2A (AKR2A) via the C-terminal transmembrane domain of OEF18. Furthermore, the EF-hand in OEF18 bound Ca²⁺ at a physiological concentration that led to a large protein conformational change, inducing oligomerization of the N-terminal part. We found that *oef18* mutants accumulated less jasmonic acid (JA) and its bioactive conjugate JA-Ile, likely causing a defect in the insect herbivore response. Wild-type OEF18 complemented the herbivory phenotype of *oef18* mutants, whereas an EF-hand point mutant lacking Ca²⁺-binding capacity failed to restore the wild-type response. Furthermore, OEF18 was required for resistance to salt stress in combination with dark-induced senescence. Together, these results establish OEF18 as a previously unrecognized organellar Ca²⁺ sensor that couples Ca²⁺ perception to JA-mediated defense and abiotic stress responses in plants.
