## Supplementary material for "OEF18 is a membrane-anchored organellar Ca²⁺ sensor linking calcium signaling to jasmonate-mediated defense and stress acclimation": Table S2

### Sheet: Sheet1
Supplemental Table 2. List of primers used in this study.
Primer name	Sequence	Application
OEF18_CDS_fw	GGGCCCATGGGACAAGTCTTTAACAAGCTCCG	Forward primer for OEF18; contains ApaI site
OEF18_CDS_rv	GCGGCCGCAACTTGAATCAGAATTCACCCAC	Reverse primer for OEF18; contains NotI site
OEF18-Promoter_fw	GTGGGCCCTATATAACACTCTTTTGCACTC	Forward primer for 1 kb promoter of OEF18; contains ApaI site
Wisc-LB	AACGTCCGCAATGTGTTATTAAGTTGTC	Genotyping of Wisc-DS-Lox T-DNA mutant population (left border)
pSKTAIL-L3	ATACGACGGATCGTAATTTGTCG	Genotyping of Saskatoon T-DNA mutant population
PDF1.2a-1	TTGCTGCTTTCGACGCACCGG	RT-PCR
PDF1.2a-2	TAGATTTAACATGGGACGTAACAG	RT-PCR
PR1-fw	TAGGTGCTCTTGTTCTTCCC	RT-PCR
PR1-rv	GTGTAGTGACCACAAACTCC	RT-PCR
DWF4-RT-fw	TGAAGAGCTTAGGGAAGAGCA	RT-PCR
DWF4-RT-rv	AGAGATTAGGTTGGTCATAACGAG	RT-PCR
CPD-RT-fw	GCTCAACTCAAGGAAGAGCA	RT-PCR
CPD-RT-rv	CATCTCCAAGGGTTGAAAGTG	RT-PCR
PIN7-RT-fw	TCATTTGGGCTCTTGTTGCT	RT-PCR
PIN7-RT-rv	CAATGCAGCTTGAACAATGG	RT-PCR
IAA5-RT-fw	CGTGAAAGTGAGTGTAGATGG	RT-PCR
IAA5-RT-rv	CCAAGGAACATTTCCCAAGG	RT-PCR
XTR4-RT-fw	CATCATCAGCCTTCACGAATCTC	RT-PCR
XTR4-RT-rv	AAACCAGAACCGGTATAGCGA	RT-PCR
SAUR-AC-RT-fw	TTTGAGGAGTTTCTTGGGTG	RT-PCR
SAUR-AC-RT-rv	TTGTATCTGAGATGTGACTGTG	RT-PCR
BRI1-RT-fw	GAAGAGACGGAGAAAGAAAGAG	RT-PCR
BRI1-RT-rv	AACCCACCAGAACCAATCAG	RT-PCR
DREB2A-RT-fw	GATGTAGTTTCAGAGGAGTTAGG	RT-PCR
DREB2A-RT-rv	CGGAGAAGGGTTTAGATTCAC	RT-PCR
ABF3-RT-fw	CTCGCAAGCAAGCTTATACG	RT-PCR
ABF3-RT-rv	GTCAATGTCCTTCGCAAGCA	RT-PCR
ATERF2-RT-fw	GACTCCTCAAAGATGCCTTCC	RT-PCR
ATERF2-RT-rv	TCCTCTGTAATGCTTCGCCT	RT-PCR
Lox2-RT-fw	TTATTTCCCATTGGTTGAGGAC	RT-PCR
Lox2-RT-rv	GGTCAAACCTCCATAGTTTACCA	RT-PCR
CHL1-RT-fw	TTTCCTCTGTGGTAACTCCG	RT-PCR
CHL1-RT-rv	CAATAATTTGCACAACTGTGGG	RT-PCR
EBP-RT-fw	CAACCAAGTTAACGTGAAAGAG	RT-PCR
EBP-RT-rv	GGCGGAGGAGTATAATTAGGA	RT-PCR
ERS1-RT-fw	CCCGAGTCCTTACAAGAATTACC	RT-PCR
ERS1-RT-rv	CCCGACAAACCGTTTACAGAG	RT-PCR
EIN3-RT-fw	ATGGGAAAGAGGATTGGTGG	RT-PCR
EIN3-RT-rv	GAGAAAGAGGTGGACATGAC	RT-PCR
