## Supplementary material for "OEF18 is a membrane-anchored organellar Ca²⁺ sensor linking calcium signaling to jasmonate-mediated defense and stress acclimation": Table S1

Suppl. Table 1. List of species and sequence accession IDs used for ML tree.
Orthogroup ID	Species	Protein ID/Sequence ID
OEF18	Chara braunii	69332_9298
OEF18	Phaeodactylum tricornutum	XP_002180210.1
OEF18	Chlorella variabilis	XP_005845581.1
OEF18	Chlamydomonas reinhardtii	XP_001699717.1
OEF18	Tetrahymena thermophila SB210	XP_012654150.1
OEF18	Ichthyophthirius multifiliis	XP_004035071.1
OEF18	Paramecium tetraurelia strain d4-2	XP_001450333.1
OEF18	Chondrus crispus	XP_005717625.1
OEF18	Coccomyxa subellipsoidea C-169	XP_005643574.1
OEF18	Monoraphidium neglectum	XP_013895808.1
OEF18	Micromonas commoda	XP_002500805.1
OEF18	Micromonas pusilla CCMP1545	XP_003059087.1
OEF18	Chlorokybus atmophyticus	3144_9108
OEF18	Chaetosphaeridium globosum	96477_4936
OEF18	Physcomitrium patens	XP_024369683.1
OEF18	Selaginella moellendorffii	XP_002972158.1
OEF18	Ananas comosus	XP_020085366.1
OEF18	Brachypodium distachyon	XP_003580454.1
OEF18	Aegilops tauschii subsp. strangulata	XP_020164181.1
OEF18	Triticum dicoccoides	XP_037487026.1
OEF18	Sorghum bicolor	XP_002448460.1
OEF18	Zea mays	NP_001150571.1
OEF18	Panicum hallii	XP_025824385.1
OEF18	Setaria italica	XP_004976692.1
OEF18	Setaria viridis	XP_034602110.1
OEF18	oryza brachyantha	XP_006652760.1
OEF18	oryza sativa Japonica Group	XP_015634129.1
OEF18	Zingiber officinale	XP_042406564.1
OEF18	Dioscorea cayenensis subsp. rotundata	XP_039123161.1
OEF18	Elaeis guineensis	XP_010943626.1
OEF18	Phoenix dactylifera	XP_008813467.2
OEF18	Asparagus officinalis	XP_020260696.1
OEF18	Phalaenopsis equestris	XP_020576091.1
OEF18	Salvia splendens	XP_042030803.1
OEF18	Sesamum indicum	XP_011086475.1
OEF18	Erythranthe guttata	XP_012833902.1
OEF18	Erigeron canadensis	XP_043625230.1
OEF18	Cynara cardunculus var. scolymus	XP_024989393.1
OEF18	Lactuca sativa	XP_023735732.1
OEF18	Helianthus annuus	XP_021993083.1
OEF18	Nicotiana sylvestris	XP_009758342.1
OEF18	Capsicum annuum	XP_016555424.1
OEF18	Nicotiana attenuata	XP_019267771.1
OEF18	Solanum lycopersicum	XP_004229521.1
OEF18	Solanum pennellii	XP_015062474.1
OEF18	Solanum tuberosum	XP_006354579.1
OEF18	Coffea eugenioides	XP_027160405.1
OEF18	Coffea arabica	XP_027113542.1
OEF18	Ipomoea triloba	XP_031110985.1
OEF18	Ipomoea nil	XP_019187530.1
OEF18	Daucus carota subsp. sativus	XP_017243728.1
OEF18	Cannabis sativa	XP_030499724.1
OEF18	Morus notabilis	XP_010097694.1
OEF18	Juglans microcarpa x Juglans regia	XP_041001907.1
OEF18	Juglans regia	XP_018817369.2
OEF18	Quercus lobata	XP_030966852.1
OEF18	Quercus suber	XP_023884894.1
OEF18	Fragaria vesca subsp. vesca	XP_004307162.1
OEF18	Rosa chinensis	XP_024176848.1
OEF18	Prunus avium	XP_021801033.1
OEF18	Prunus dulcis	XP_034202337.1
OEF18	Prunus persica	XP_007218523.1
OEF18	Prunus mume	XP_008232148.1
OEF18	Pyrus x bretschneideri	XP_009361384.1
OEF18	Malus domestica	XP_028961278.1
OEF18	Tarenaya hassleriana	XP_010528683.1
OEF18	Brassica napus	XP_013649879.1
OEF18	Brassica oleracea var. oleracea	XP_013618363.1
OEF18	Brassica rapa	XP_009127724.1
OEF18	Raphanus sativus	XP_018461482.1
OEF18	Eutrema salsugineum	XP_006404452.2
OEF18	Arabidopsis thaliana	tr_Q9XIR0_ARATH
OEF18	Arabidopsis lyrata subsp. lyrata	XP_002888290.1
OEF18	Capsella rubella	XP_006279426.2
OEF18	Camelina sativa	XP_010446455.1
OEF18	Pistacia vera	XP_031280439.1
OEF18	Mangifera indica	XP_044469611.1
OEF18	Citrus sinensis	XP_006484729.1
OEF18	Citrus x clementina	XP_006437363.1
OEF18	Tripterygium wilfordii	XP_038695188.1
OEF18	Populus alba	XP_034892661.1
OEF18	Populus trichocarpa	XP_002319225.1
OEF18	Populus euphratica	XP_011004955.1
OEF18	Manihot esculenta	XP_021622076.1
OEF18	Ricinus communis	XP_002524001.1
OEF18	Jatropha curcas	XP_012070301.1
OEF18	Herrania umbratica	XP_021282532.1
OEF18	Theobroma cacao	XP_007029833.1
OEF18	Gossypium arboreum	XP_017642833.1
OEF18	Gossypium hirsutum	XP_016738462.2
OEF18	Gossypium raimondii	XP_012464441.1
OEF18	Durio zibethinus	XP_022718678.1
OEF18	Carica papaya	XP_021895393.1
OEF18	Cucurbita moschata	XP_022950463.1
OEF18	Cucurbita pepo subsp. pepo	XP_023540969.1
OEF18	Cucumis melo	XP_008438214.1
OEF18	Benincasa hispida	XP_038876686.1
OEF18	Momordica charantia	XP_022146952.1
OEF18	Chenopodium quinoa	XP_021759975.1
OEF18	Beta vulgaris subsp. vulgaris	XP_010691925.1
OEF18	Vitis vinifera	XP_010661300.1
OEF18	Vitis riparia	XP_034709024.1
OEF18	Arachis hypogaea	XP_025636637.1
OEF18	Arachis duranensis	XP_015947670.1
OEF18	Arachis ipaensis	XP_016176271.1
OEF18	Cicer arietinum	XP_004510171.1
OEF18	Medicago truncatula	XP_013443983.1
OEF18	Phaseolus vulgaris	XP_007134333.1
OEF18	Vigna angularis	XP_017441536.1
OEF18	Vigna radiata var. radiata	XP_014516698.1
OEF18	Vigna unguiculata	XP_027905578.1
OEF18	Glycine soja	XP_028240191.1
OEF18	Glycine max	NP_001238438.2
OEF18	Cajanus cajan	XP_020207778.1
OEF18	Abrus precatorius	XP_027335079.1
OEF18	Lupinus angustifolius	XP_019449560.1
OEF18	Prosopis alba	XP_028751244.1
OEF18	Syzygium oleosum	XP_030470834.1
OEF18	Rhodamnia argentea	XP_030515329.1
OEF18	Eucalyptus grandis	XP_010056530.2
OEF18	Punica granatum	XP_031394735.1
OEF18	Ziziphus jujuba	XP_015895726.1
OEF18	Camellia sinensis	XP_028066659.1
OEF18	Nelumbo nucifera	XP_010242527.1
OEF18	Telopea speciosissima	XP_043714260.1
OEF18	Macadamia integrifolia	XP_042496249.1
OEF18	Nymphaea colorata	XP_031481959.1
OEF18	Amborella trichopoda	XP_006854207.1
OEF18-like	Rosa chinensis	XP_024159413.1
OEF18-like	Fragaria vesca subsp. vesca	XP_004308510.1
OEF18-like	Cannabis sativa	XP_030502074.1
OEF18-like	Morus notabilis	XP_024032963.1
OEF18-like	Malus domestica	XP_008369996.2
OEF18-like	Pyrus x bretschneideri	XP_009335587.1
OEF18-like	Prunus dulcis	XP_034205056.1
OEF18-like	Prunus persica	XP_007204022.1
OEF18-like	Prunus mume	XP_008232463.1
OEF18-like	Prunus avium	XP_021800945.1
OEF18-like	Ziziphus jujuba	XP_015889463.1
OEF18-like	Vitis riparia	XP_034709995.1
OEF18-like	Vitis vinifera	XP_010661391.1
OEF18-like	Camellia sinensis	XP_028095379.1
OEF18-like	Nelumbo nucifera	XP_010275414.1
OEF18-like	Macadamia integrifolia	XP_042506476.1
OEF18-like	Telopea speciosissima	XP_043689997.1
OEF18-like	Solanum lycopersicum	XP_004229755.2
OEF18-like	Solanum pennellii	XP_015062823.1
OEF18-like	Solanum tuberosum	XP_006347951.1
OEF18-like	Capsicum annuum	XP_016544865.1
OEF18-like	Nicotiana sylvestris	XP_009797092.1
OEF18-like	Nicotiana tabacum	XP_016484039.1
OEF18-like	Nicotiana tomentosiformis	XP_009591274.1
OEF18-like	Nicotiana attenuata	XP_019244226.1
OEF18-like	Durio zibethinus	XP_022741582.1
OEF18-like	Herrania umbratica	XP_021275027.1
OEF18-like	Theobroma cacao	XP_017978927.1
OEF18-like	Hibiscus syriacus	XP_039045851.1
OEF18-like	Gossypium arboreum	XP_017648598.1
OEF18-like	Gossypium raimondii	XP_012452944.1
OEF18-like	Gossypium hirsutum	XP_016698712.1
OEF18-like	Brassica napus	XP_022573137.1
OEF18-like	Brassica rapa	XP_009135730.2
OEF18-like	Brassica oleracea var. oleracea	XP_013589129.1
OEF18-like	Raphanus sativus	XP_018468614.1
OEF18-like	Eutrema salsugineum	XP_006411888.1
OEF18-like	Camelina sativa	XP_010446659.1
OEF18-like	Capsella rubella	XP_006284651.2
OEF18-like	Arabidopsis lyrata subsp. lyrata	XP_002866948.1
OEF18-like	Arabidopsis thaliana	tr_F4JS23_ARATH
OEF18-like	Tarenaya hassleriana	XP_010531277.1
OEF18-like	Eucalyptus grandis	XP_010056402.2
OEF18-like	Syzygium oleosum	XP_030465076.1
OEF18-like	Rhodamnia argentea	XP_030511986.1
OEF18-like	Punica granatum	XP_031390441.1
OEF18-like	Ricinus communis	XP_015578302.1
OEF18-like	Manihot esculenta	XP_021630242.1
OEF18-like	Jatropha curcas	XP_012079346.1
OEF18-like	Populus euphratica	XP_011013973.1
OEF18-like	Populus alba	XP_034913109.1
OEF18-like	Populus trichocarpa	XP_006380660.1
OEF18-like	Hevea brasiliensis	XP_021635333.1
OEF18-like	Papaver somniferum	XP_026401360.1
OEF18-like	Lactuca sativa	XP_023738770.1
OEF18-like	Cynara cardunculus var. scolymus	XP_024962278.1
OEF18-like	Helianthus annuus	XP_022018783.1
OEF18-like	Erigeron canadensis	XP_043626282.1
OEF18-like	Daucus carota subsp. sativus	XP_017223797.1
OEF18-like	Ipomoea triloba	XP_031114106.1
OEF18-like	Ipomoea nil	XP_019188770.1
OEF18-like	olea europaea var. sylvestris	XP_022863506.1
OEF18-like	Coffea eugenioides	XP_027159659.1
OEF18-like	Coffea arabica	XP_027113371.1
OEF18-like	Erythranthe guttata	XP_012843516.1
OEF18-like	Sesamum indicum	XP_011089601.1
OEF18-like	Salvia splendens	XP_042065464.1
OEF18-like	Mangifera indica	XP_044470260.1
OEF18-like	Pistacia vera	XP_031277918.1
OEF18-like	Citrus sinensis	XP_006466512.1
OEF18-like	Citrus x clementina	XP_006426025.1
OEF18-like	Tripterygium wilfordii	XP_038720549.1
OEF18-like	Beta vulgaris subsp. vulgaris	XP_010692061.2
OEF18-like	Chenopodium quinoa	XP_021756390.1
OEF18-like	Spinacia oleracea	XP_021863970.1
OEF18-like	Quercus lobata	XP_030967162.1
OEF18-like	Quercus suber	XP_023899763.1
OEF18-like	Carya illinoinensis	XP_042958452.1
OEF18-like	Juglans microcarpa x Juglans regia	XP_040995435.1
OEF18-like	Juglans regia	XP_018816329.1
OEF18-like	Cajanus cajan	XP_020225888.1
OEF18-like	Lupinus angustifolius	XP_019412943.1
OEF18-like	Phaseolus vulgaris	XP_007134490.1
OEF18-like	Vigna unguiculata	XP_027908369.1
OEF18-like	Vigna angularis	XP_017441969.1
OEF18-like	Vigna radiata var. radiata	XP_014516187.1
OEF18-like	Glycine soja	XP_028225057.1
OEF18-like	Glycine max	XP_003521075.1
OEF18-like	Abrus precatorius	XP_027337716.1
OEF18-like	Medicago truncatula	XP_013443805.1
OEF18-like	Cicer arietinum	XP_004515366.1
OEF18-like	Arachis duranensis	XP_020997347.1
OEF18-like	Arachis hypogaea	XP_025692254.2
OEF18-like	Arachis ipaensis	XP_020978284.1
OEF18-like	Prosopis alba	XP_028769138.1
OEF18-like	Zingiber officinale	XP_042384427.1
OEF18-like	Musa acuminata subsp. malaccensis	XP_009416891.1
OEF18-like	Panicum hallii	XP_025801154.1
OEF18-like	Panicum virgatum	XP_039849980.1
OEF18-like	Setaria italica	XP_004952035.1
OEF18-like	Setaria viridis	XP_034585466.1
OEF18-like	Sorghum bicolor	XP_002451455.1
OEF18-like	Zea mays	NP_001168407.1
OEF18-like	Triticum dicoccoides	XP_037455803.1
OEF18-like	Aegilops tauschii subsp. strangulata	XP_020199819.1
OEF18-like	oryza sativa Japonica Group	XP_015625885.1
OEF18-like	oryza brachyantha	XP_006646821.1
OEF18-like	Ananas comosus	XP_020114883.1
OEF18-like	Phoenix dactylifera	XP_008801789.1
OEF18-like	Elaeis guineensis	XP_010941070.1
OEF18-like	Dendrobium catenatum	XP_020676183.1
OEF18-like	Phalaenopsis equestris	XP_020593617.1
OEF18-like	Asparagus officinalis	XP_020259641.1
OEF18-like	Dioscorea cayenensis subsp. rotundata	XP_039135316.1
OEF18-like	Nymphaea colorata	XP_031503176.1
OEF18-like	Amborella trichopoda	XP_006837359.1
